# Multicohort Analysis of Publicly-available Monocyte Expression Data Identifies Gene Signatures to Accurately Monitor Subset-specific Changes in Human Diseases

**DOI:** 10.1101/2020.12.21.423397

**Authors:** Francesco Vallania, Liron Zisman, Claudia Macaubas, Shu-Chen Hung, Narendiran Rajasekaran, Sonia Mason, Jonathan Graf, Mary Nakamura, Elizabeth D Mellins, Purvesh Khatri

**Author notes:** Contributed equally (Elizabeth D Mellins, Purvesh Khatri). Correspondence: Purvesh Khatri or Elizabeth Mellins.

## Abstract

Monocytes and monocyte-derived cells play important roles in the regulation of inflammation, both as precursors as well as effector cells. Monocytes are heterogeneous and characterized by three distinct subsets in humans. Classical and non-classical monocytes represent the most abundant subsets, each carrying out distinct biological functions. Consequently, altered frequencies of different subsets have been associated with inflammatory conditions, such as infections and autoimmune disorders including lupus, rheumatoid arthritis, inflammatory bowel disease, and, more recently, COVID-19. Dissecting the contribution of different monocyte subsets to disease is currently limited by samples and cohorts, often resulting in underpowered studies and, consequently, poor reproducibility. Public transcriptomes provide an alternative source of data characterized by high statistical power and real world heterogeneity. However, most transcriptome datasets profile bulk blood or tissue samples, requiring the use of *in silico* approaches to quantify changes in the levels of specific cell types.

Here, we integrated 853 publicly available microarray expression profiles of sorted human monocyte subsets from 45 independent studies to identify robust and parsimonious gene expression signatures, consisting of 10 genes specific to each subset. These signatures, although derived using only datasets profiling healthy individuals, maintain their accuracy independent of the disease state in an independent cohort profiled by RNA-sequencing (AUC = 1.0). Furthermore, we demonstrate that our signatures are specific to monocyte subsets compared to other immune cells such as B, T, dendritic cells (DCs) and natural killer (NK) cells (AUC = 0.87~0.88, p<2.2e-16). This increased specificity results in estimated monocyte subset levels that are strongly correlated with cytometry-based quantification of cellular subsets (r = 0.69, p = 6.7e-4). Consequently, we show that these monocyte subset-specific signatures can be used to quantify changes in monocyte subsets levels in expression profiles from patients in clinical trials. Finally, we show that proteins encoded by our signature genes can be used in cytometry-based assays to specifically sort monocyte subsets. Our results demonstrate the robustness, versatility, and utility of our computational approach and provide a framework for the discovery of new cellular markers.
