## Supplementary material for "Multicohort Analysis of Publicly-available Monocyte Expression Data Identifies Gene Signatures to Accurately Monitor Subset-specific Changes in Human Diseases": code for analyses and figures: PBMCs-Fig3a-Flow-Cytometry.txt

ID	Naïve B cells	Memory B cells	CD8 T-cells	CD4 naïve T-cells	CD4 memory T-cells resting	CD4 memory T-cells activated	Gamma delta T-cells	NK cells	Monos
17-002	12.36	2.96	22.36	10.96	9.43	2.81	5.44	16.58	17.10
17-006	3.33	1.83	32.05	32.57	11.67	1.68	2.28	8.90	5.70
17-019	15.09	4.07	17.86	4.53	6.63	1.69	12.49	29.64	7.99
17-023	16.77	2.95	8.69	7.53	27.54	1.70	0.64	17.11	17.08
17-026	8.40	4.69	27.98	8.98	21.17	1.92	5.59	7.88	13.38
17-027	11.62	4.16	20.37	17.89	11.39	2.36	7.55	14.18	10.47
17-030	3.31	3.55	24.22	25.48	0.02	1.80	14.94	10.81	15.87
17-034	7.43	0.89	9.84	34.52	10.86	2.12	1.75	13.93	18.67
17-040	9.69	1.90	6.87	20.56	17.08	5.63	1.12	10.06	27.11
17-041	5.65	1.44	6.89	39.57	15.21	7.19	0.48	14.71	8.86
17-042	0.33	0.21	8.89	10.42	5.06	3.23	3.64	23.70	44.52
17-043	2.43	1.61	10.05	29.40	20.35	2.96	0.43	15.51	17.27
17-045	3.82	0.70	19.10	31.41	9.42	1.74	8.67	9.56	15.58
17-047	3.29	1.29	19.99	24.17	14.29	1.81	1.62	18.87	14.67
17-054	4.26	1.96	19.55	36.23	14.34	2.25	6.58	4.24	10.60
17-055	2.54	1.00	14.67	28.30	16.45	3.43	0.49	12.80	20.34
17-057	4.58	0.77	36.11	30.61	9.99	2.30	4.14	7.43	4.09
17-058	4.51	0.83	33.13	32.66	11.66	1.82	4.63	6.79	3.97
17-060	2.17	0.39	24.82	20.80	26.15	3.03	6.29	6.60	9.76
17-061	5.14	1.00	12.89	26.48	23.27	6.77	1.81	7.84	14.79
